# Reinforcement Learning for Bio-Retrosynthesis

**DOI:** 10.1101/800474

**Authors:** Mathilde Koch, Thomas Duigou, Jean-Loup Faulon

## Abstract

Metabolic engineering aims to produce chemicals of interest from living organisms, to advance towards greener chemistry. Despite efforts, the research and development process is still long and costly and efficient computational design tools are required to explore the chemical biosynthetic space. Here, we propose to explore the bio-retrosynthesis space using an Artificial Intelligence based approach relying on the Monte Carlo Tree Search reinforcement learning method, guided by chemical similarity. We implement this method in RetroPath RL, an open-source and modular command line tool. We validate it on a golden dataset of 20 manually curated experimental pathways as well as on a larger dataset of 152 successful metabolic engineering projects. Moreover, we provide a novel feature, that suggests potential media supplements to complement the enzymatic synthesis plan.
