## Supplementary material for "Reinforcement Learning for Bio-Retrosynthesis": LASER database and Metabolic Engineering compounds

name	inchi	inchikey	file_to_add	filename	all_names	in_sink	source	compound
(Z)-biformene	InChI=1S/C20H32/c1-7-15(2)9-11-17-16(3)10-12-18-19(4,5)13-8-14-20(17,18)6/h7,9,17-18H,1,3,8,10-14H2,2,4-6H3/b15-9-/t17-,18-,20+/m1/s1	VJVMMXUPZGOBSN-ZMYBETPQSA-N		Z-biformene	['(Z)-biformene']	False	LASER	Z-biformene
xylitol	InChI=1S/C5H12O5/c6-1-3(8)5(10)4(9)2-7/h3-10H,1-2H2/t3-,4+,5+	HEBKCHPVOIAQTA-SCDXWVJYSA-N		xylitol	['xylitol']	False	LASER	xylitol
violacein	InChI=1S/C20H13N3O3/c24-10-5-6-15-12(7-10)14(9-21-15)17-8-13(19(25)23-17)18-11-3-1-2-4-16(11)22-20(18)26/h1-9,21,24H,(H,22,26)(H,23,25)/b18-13+	XAPNKXIRQFHCHN-QGOAFFKASA-N		violacein	['violacein']	False	LASER	violacein
vanillin	InChI=1S/C8H8O3/c1-11-8-4-6(5-9)2-3-7(8)10/h2-5,10H,1H3	MWOOGOJBHIARFG-UHFFFAOYSA-N		vanillin	['vanillin']	False	LASER	vanillin
(+)-valencene	InChI=1S/C15H24/c1-11(2)13-8-9-14-7-5-6-12(3)15(14,4)10-13/h7,12-13H,1,5-6,8-10H2,2-4H3/t12-,13-,15+/m1/s1	QEBNYNLSCGVZOH-NFAWXSAZSA-N		valencene	['(+)-valencene']	False	LASER	valencene
triacetate lactone	InChI=1S/C6H6O3/c1-4-2-5(7)3-6(8)9-4/h2-3,7H,1H3/p-1	NSYSSMYQPLSPOD-UHFFFAOYSA-M		triacetate_lactone	['triacetate lactone']	False	LASER	triacetate_lactone
trans-resveratrol	InChI=1S/C14H12O3/c15-12-5-3-10(4-6-12)1-2-11-7-13(16)9-14(17)8-11/h1-9,15-17H/b2-1+	LUKBXSAWLPMMSZ-OWOJBTEDSA-N		trans-resveratrol	['trans-resveratrol']	False	LASER	trans-resveratrol
trans-caffeate	InChI=1S/C9H8O4/c10-7-3-1-6(5-8(7)11)2-4-9(12)13/h1-5,10-11H,(H,12,13)/p-1/b4-2+	QAIPRVGONGVQAS-DUXPYHPUSA-M		trans-caffeate	['trans-caffeate']	False	LASER	trans-caffeate
taxa-4,11-diene	InChI=1S/C20H32/c1-14-7-6-11-20(5)12-10-17-15(2)8-9-16(13-18(14)20)19(17,3)4/h7,16,18H,6,8-13H2,1-5H3/t16-,18+,20-/m0/s1	FRJSECSOXKQMOD-HQRMLTQVSA-N		taxa-411-diene	['taxa-4,11-diene']	False	LASER	taxa-411-diene
succinate	InChI=1S/C4H6O4/c5-3(6)1-2-4(7)8/h1-2H2,(H,5,6)(H,7,8)/p-2	KDYFGRWQOYBRFD-UHFFFAOYSA-L		succinate	['succinate']	True	LASER	succinate
styrene	InChI=1S/C8H8/c1-2-8-6-4-3-5-7-8/h2-7H,1H2	PPBRXRYQALVLMV-UHFFFAOYSA-N		styrene	['styrene']	False	LASER	styrene
stearidonate	InChI=1S/C18H28O2/c1-2-3-4-5-6-7-8-9-10-11-12-13-14-15-16-17-18(19)20/h3-4,6-7,9-10,12-13H,2,5,8,11,14-17H2,1H3,(H,19,20)/p-1/b4-3-,7-6-,10-9-,13-12-	JIWBIWFOSCKQMA-LTKCOYKYSA-M		stearidonate	['stearidonate']	False	LASER	stearidonate
shikimate	InChI=1S/C7H10O5/c8-4-1-3(7(11)12)2-5(9)6(4)10/h1,4-6,8-10H,2H2,(H,11,12)/p-1/t4-,5-,6-/m1/s1	JXOHGGNKMLTUBP-HSUXUTPPSA-M		shikimate	['shikimate']	True	LASER	shikimate
sclareol	InChI=1S/C20H36O2/c1-7-18(4,21)13-9-16-19(5)12-8-11-17(2,3)15(19)10-14-20(16,6)22/h7,15-16,21-22H,1,8-14H2,2-6H3/t15-,16+,18-,19-,20+/m0/s1	XVULBTBTFGYVRC-HHUCQEJWSA-N		sclareol	['sclareol']	False	LASER	sclareol
salvianic acid A	InChI=1S/C9H10O5/c10-6-2-1-5(3-7(6)11)4-8(12)9(13)14/h1-3,8,10-12H,4H2,(H,13,14)/t8-/m1/s1	PAFLSMZLRSPALU-MRVPVSSYSA-N		salvianic_acid_A	['salvianic acid A']	False	LASER	salvianic_acid_A
(-)-sabinene	InChI=1S/C10H16/c1-7(2)10-5-4-8(3)9(10)6-10/h7,9H,3-6H2,1-2H3/t9-,10-/m0/s1	NDVASEGYNIMXJL-UWVGGRQHSA-N		sabinene	['(-)-sabinene']	False	LASER	sabinene
(S)-reticuline	InChI=1S/C19H23NO4/c1-20-7-6-13-10-19(24-3)17(22)11-14(13)15(20)8-12-4-5-18(23-2)16(21)9-12/h4-5,9-11,15,21-22H,6-8H2,1-3H3/p+1/t15-/m0/s1	BHLYRWXGMIUIHG-HNNXBMFYSA-O		S-reticuline	['(S)-reticuline']	False	LASER	S-reticuline
(S)-malate	InChI=1S/C4H6O5/c5-2(4(8)9)1-3(6)7/h2,5H,1H2,(H,6,7)(H,8,9)/p-2/t2-/m0/s1	BJEPYKJPYRNKOW-REOHCLBHSA-L		S-malate	['(S)-malate']	True	LASER	S-malate
(S)-lactate	InChI=1S/C3H6O3/c1-2(4)3(5)6/h2,4H,1H3,(H,5,6)/p-1/t2-/m0/s1	JVTAAEKCZFNVCJ-REOHCLBHSA-M		S-lactate	['(S)-lactate']	True	LASER	S-lactate
(S)-3-hydroxybutanoate	InChI=1S/C4H8O3/c1-3(5)2-4(6)7/h3,5H,2H2,1H3,(H,6,7)/p-1/t3-/m0/s1	WHBMMWSBFZVSSR-VKHMYHEASA-M		S-3-hydroxybutanoate	['(S)-3-hydroxybutanoate']	False	LASER	S-3-hydroxybutanoate
(R,R)-2,3-butanediol	InChI=1S/C4H10O2/c1-3(5)4(2)6/h3-6H,1-2H3/t3-,4-/m1/s1	OWBTYPJTUOEWEK-QWWZWVQMSA-N		RR-23-butanediol	['(R,R)-2,3-butanediol']	False	LASER	RR-23-butanediol
rosmarinate	InChI=1S/C18H16O8/c19-12-4-1-10(7-14(12)21)3-6-17(23)26-16(18(24)25)9-11-2-5-13(20)15(22)8-11/h1-8,16,19-22H,9H2,(H,24,25)/p-1/b6-3+/t16-/m1/s1	DOUMFZQKYFQNTF-WUTVXBCWSA-M		rosmarinate	['rosmarinate']	False	LASER	rosmarinate
riboflavin	InChI=1S/C17H20N4O6/c1-7-3-9-10(4-8(7)2)21(5-11(23)14(25)12(24)6-22)15-13(18-9)16(26)20-17(27)19-15/h3-4,11-12,14,22-25H,5-6H2,1-2H3,(H,20,26,27)/p-1/t11-,12+,14-/m0/s1	AUNGANRZJHBGPY-SCRDCRAPSA-M		riboflavin	['riboflavin']	True	LASER	riboflavin
(R)-propane-1,2-diol	InChI=1S/C3H8O2/c1-3(5)2-4/h3-5H,2H2,1H3/t3-/m1/s1	DNIAPMSPPWPWGF-GSVOUGTGSA-N		R-propane-12-diol	['(R)-propane-1,2-diol']	True	LASER	R-propane-12-diol
(R)-mevalonate 3-phosphate	InChI=1S/C6H13O7P/c1-6(2-3-7,4-5(8)9)13-14(10,11)12/h7H,2-4H2,1H3,(H,8,9)(H2,10,11,12)/p-3/t6-/m1/s1	VWCNCYQNEAUWMQ-ZCFIWIBFSA-K		R-mevalonate_3-phosphate	['(R)-mevalonate 3-phosphate']	False	LASER	R-mevalonate_3-phosphate
(R)-mevalonate	InChI=1S/C6H12O4/c1-6(10,2-3-7)4-5(8)9/h7,10H,2-4H2,1H3,(H,8,9)/p-1/t6-/m1/s1	KJTLQQUUPVSXIM-ZCFIWIBFSA-M		R-mevalonate	['(R)-mevalonate']	False	LASER	R-mevalonate
(R)-lactate	InChI=1S/C3H6O3/c1-2(4)3(5)6/h2,4H,1H3,(H,5,6)/p-1/t2-/m1/s1	JVTAAEKCZFNVCJ-UWTATZPHSA-M		R-lactate	['(R)-lactate']	True	LASER	R-lactate
(R)-acetoin	InChI=1S/C4H8O2/c1-3(5)4(2)6/h3,5H,1-2H3/t3-/m1/s1	ROWKJAVDOGWPAT-GSVOUGTGSA-N		R-acetoin	['(R)-acetoin']	False	LASER	R-acetoin
(R)-3-(phenyl)lactate	InChI=1S/C9H10O3/c10-8(9(11)12)6-7-4-2-1-3-5-7/h1-5,8,10H,6H2,(H,11,12)/p-1/t8-/m1/s1	VOXXWSYKYCBWHO-MRVPVSSYSA-M		R-3-phenyllactate	['(R)-3-(phenyl)lactate']	False	LASER	R-3-phenyllactate
(R)-3-hydroxybutanoate	InChI=1S/C4H8O3/c1-3(5)2-4(6)7/h3,5H,2H2,1H3,(H,6,7)/p-1/t3-/m1/s1	WHBMMWSBFZVSSR-GSVOUGTGSA-M		R-3-hydroxybutanoate	['(R)-3-hydroxybutanoate']	False	LASER	R-3-hydroxybutanoate
(R)-3-(4-hydroxyphenyl)lactate	InChI=1S/C9H10O4/c10-7-3-1-6(2-4-7)5-8(11)9(12)13/h1-4,8,10-11H,5H2,(H,12,13)/p-1/t8-/m1/s1	JVGVDSSUAVXRDY-MRVPVSSYSA-M		R-3-4-hydroxyphenyllactate	['(R)-3-(4-hydroxyphenyl)lactate']	False	LASER	R-3-4-hydroxyphenyllactate
R-1-phenylethanol	InChI=1S/C8H10O/c1-7(9)8-5-3-2-4-6-8/h2-7,9H,1H3/t7-/m1/s1	WAPNOHKVXSQRPX-SSDOTTSWSA-N		R-1-phenylethanol	['R-1-phenylethanol']	False	LASER	R-1-phenylethanol
QUERCETIN 3-O-XYLOSIDE	InChI=1S/C20H18O11/c21-8-4-11(24)14-13(5-8)30-18(7-1-2-9(22)10(23)3-7)19(16(14)27)31-20-17(28)15(26)12(25)6-29-20/h1-5,12,15,17,20-26,28H,6H2/t12-,15+,17-,20?/m1/s1	PZZRDJXEMZMZFD-DUYPVGENSA-N		QUERCETIN_3-O-XYLOSIDE	['QUERCETIN 3-O-XYLOSIDE']	False	LASER	QUERCETIN_3-O-XYLOSIDE
pyruvate	InChI=1S/C3H4O3/c1-2(4)3(5)6/h1H3,(H,5,6)/p-1	LCTONWCANYUPML-UHFFFAOYSA-M		pyruvate	['pyruvate']	True	LASER	pyruvate
putrescine	InChI=1S/C4H12N2/c5-3-1-2-4-6/h1-6H2/p+2	KIDHWZJUCRJVML-UHFFFAOYSA-P		putrescine	['putrescine']	True	LASER	putrescine
propanoate	InChI=1S/C3H6O2/c1-2-3(4)5/h2H2,1H3,(H,4,5)/p-1	XBDQKXXYIPTUBI-UHFFFAOYSA-M		propanoate	['propanoate']	False	LASER	propanoate
PROPANE	InChI=1S/C3H8/c1-3-2/h3H2,1-2H3	ATUOYWHBWRKTHZ-UHFFFAOYSA-N		PROPANE	['PROPANE']	False	LASER	PROPANE
propan-2-ol	InChI=1S/C3H8O/c1-3(2)4/h3-4H,1-2H3	KFZMGEQAYNKOFK-UHFFFAOYSA-N		propan-2-ol	['propan-2-ol']	False	LASER	propan-2-ol
propan-1-ol	InChI=1S/C3H8O/c1-2-3-4/h4H,2-3H2,1H3	BDERNNFJNOPAEC-UHFFFAOYSA-N		propan-1-ol	['propan-1-ol']	False	LASER	propan-1-ol
prenol	InChI=1S/C5H10O/c1-5(2)3-4-6/h3,6H,4H2,1-2H3	ASUAYTHWZCLXAN-UHFFFAOYSA-N		prenol	['prenol']	False	LASER	prenol
pinosylvin	InChI=1S/C14H12O2/c15-13-8-12(9-14(16)10-13)7-6-11-4-2-1-3-5-11/h1-10,15-16H/b7-6+	YCVPRTHEGLPYPB-VOTSOKGWSA-N		pinosylvin	['pinosylvin']	False	LASER	pinosylvin
phenylacetate	InChI=1S/C8H8O2/c9-8(10)6-7-4-2-1-3-5-7/h1-5H,6H2,(H,9,10)/p-1	WLJVXDMOQOGPHL-UHFFFAOYSA-M		phenylacetate	['phenylacetate']	True	LASER	phenylacetate
phenol	InChI=1S/C6H6O/c7-6-4-2-1-3-5-6/h1-5,7H	ISWSIDIOOBJBQZ-UHFFFAOYSA-N		phenol	['phenol']	False	LASER	phenol
Pentadecaheptaene	InChI=1S/C15H18/c1-3-5-7-9-11-13-15-14-12-10-8-6-4-2/h3-15H,1H2,2H3	CETJIWVTDUCJAH-UHFFFAOYSA-N		Pentadecaheptaene	['Pentadecaheptaene']	False	LASER	Pentadecaheptaene
penicillin G	InChI=1S/C16H18N2O4S/c1-16(2)12(15(21)22)18-13(20)11(14(18)23-16)17-10(19)8-9-6-4-3-5-7-9/h3-7,11-12,14H,8H2,1-2H3,(H,17,19)(H,21,22)/p-1/t11-,12+,14-/m1/s1	JGSARLDLIJGVTE-MBNYWOFBSA-M		penicillin_G	['penicillin G']	False	LASER	penicillin_G
(-)-patchoulol	InChI=1S/C15H26O/c1-10-5-8-15(16)13(2,3)11-6-7-14(15,4)12(10)9-11/h10-12,16H,5-9H2,1-4H3/t10-,11?,12?,14-,15?/m0/s1	GGHMUJBZYLPWFD-DUNKBJDJSA-N		patchoulol	['(-)-patchoulol']	False	LASER	patchoulol
NADPH	InChI=1S/C21H30N7O17P3/c22-17-12-19(25-7-24-17)28(8-26-12)21-16(44-46(33,34)35)14(30)11(43-21)6-41-48(38,39)45-47(36,37)40-5-10-13(29)15(31)20(42-10)27-3-1-2-9(4-27)18(23)32/h1,3-4,7-8,10-11,13-16,20-21,29-31H,2,5-6H2,(H2,23,32)(H,36,37)(H,38,39)(H2,22,24,25)(H2,33,34,35)/p-4/t10-,11-,13-,14-,15-,16-,20-,21-/m1/s1	ACFIXJIJDZMPPO-NNYOXOHSSA-J		NADPH	['NADPH']	True	LASER	NADPH
N-acetyl-alpha-neuraminate	InChI=1S/C11H19NO9/c1-4(14)12-7-5(15)2-11(20,10(18)19)21-9(7)8(17)6(16)3-13/h5-9,13,15-17,20H,2-3H2,1H3,(H,12,14)(H,18,19)/p-1/t5-,6+,7+,8+,9+,11-/m0/s1	SQVRNKJHWKZAKO-PFQGKNLYSA-M		N-acetyl-alpha-neuraminate	['N-acetyl-alpha-neuraminate']	True	LASER	N-acetyl-alpha-neuraminate
N-acetyl-alpha-D-glucosamine	InChI=1S/C8H15NO6/c1-3(11)9-5-7(13)6(12)4(2-10)15-8(5)14/h4-8,10,12-14H,2H2,1H3,(H,9,11)/t4-,5-,6-,7-,8-/m1/s1	OVRNDRQMDRJTHS-FMDGEEDCSA-N		N-acetyl-alpha-D-glucosamine	['N-acetyl-alpha-D-glucosamine']	True	LASER	N-acetyl-alpha-D-glucosamine
MUCONIC ACID	InChI=1S/C6H6O4/c7-5(8)3-1-2-4-6(9)10/h1-4H,(H,7,8)(H,9,10)/b3-1+,4-2+	TXXHDPDFNKHHGW-ZPUQHVIOSA-N		MUCONIC_ACID	['MUCONIC ACID']	False	LASER	MUCONIC_ACID
morphine	InChI=1S/C17H19NO3/c1-18-7-6-17-10-3-5-13(20)16(17)21-15-12(19)4-2-9(14(15)17)8-11(10)18/h2-5,10-11,13,16,19-20H,6-8H2,1H3/p+1/t10-,11+,13-,16-,17-/m0/s1	BQJCRHHNABKAKU-KBQPJGBKSA-O		morphine	['morphine']	False	LASER	morphine
miltiradiene	InChI=1S/C20H32/c1-14(2)15-7-9-17-16(13-15)8-10-18-19(3,4)11-6-12-20(17,18)5/h7,14,18H,6,8-13H2,1-5H3/t18-,20+/m0/s1	BGVUIJDZTQIJIO-AZUAARDMSA-N		miltiradiene	['miltiradiene']	False	LASER	miltiradiene
manoyl oxide	InChI=1S/C20H34O/c1-7-18(4)13-9-16-19(5)12-8-11-17(2,3)15(19)10-14-20(16,6)21-18/h7,15-16H,1,8-14H2,2-6H3/t15?,16?,18-,19-,20+/m0/s1	IGGWKHQYMAJOHK-NKBYQBPKSA-N		manoyl_oxide	['manoyl oxide']	False	LASER	manoyl_oxide
manool	InChI=1S/C20H34O/c1-7-19(5,21)14-11-16-15(2)9-10-17-18(3,4)12-8-13-20(16,17)6/h7,16-17,21H,1-2,8-14H2,3-6H3/t16-,17-,19-,20+/m0/s1	CECREIRZLPLYDM-QGZVKYPTSA-N		manool	['manool']	False	LASER	manool
levopimaradiene	InChI=1S/C20H32/c1-14(2)15-7-9-17-16(13-15)8-10-18-19(3,4)11-6-12-20(17,18)5/h7,13-14,17-18H,6,8-12H2,1-5H3/t17-,18-,20+/m0/s1	ASPVQUYRFYUDSC-CMKODMSKSA-N		levopimaradiene	['levopimaradiene']	False	LASER	levopimaradiene
L-valine	InChI=1S/C5H11NO2/c1-3(2)4(6)5(7)8/h3-4H,6H2,1-2H3,(H,7,8)/t4-/m0/s1	KZSNJWFQEVHDMF-BYPYZUCNSA-N		L-valine	['L-valine']	True	LASER	L-valine
L-tyrosine	InChI=1S/C9H11NO3/c10-8(9(12)13)5-6-1-3-7(11)4-2-6/h1-4,8,11H,5,10H2,(H,12,13)/t8-/m0/s1	OUYCCCASQSFEME-QMMMGPOBSA-N		L-tyrosine	['L-tyrosine']	True	LASER	L-tyrosine
L-threonine	InChI=1S/C4H9NO3/c1-2(6)3(5)4(7)8/h2-3,6H,5H2,1H3,(H,7,8)/t2-,3+/m1/s1	AYFVYJQAPQTCCC-GBXIJSLDSA-N		L-threonine	['L-threonine']	True	LASER	L-threonine
L-serine	InChI=1S/C3H7NO3/c4-2(1-5)3(6)7/h2,5H,1,4H2,(H,6,7)/t2-/m0/s1	MTCFGRXMJLQNBG-REOHCLBHSA-N		L-serine	['L-serine']	True	LASER	L-serine
L-phenylalanine	InChI=1S/C9H11NO2/c10-8(9(11)12)6-7-4-2-1-3-5-7/h1-5,8H,6,10H2,(H,11,12)/t8-/m0/s1	COLNVLDHVKWLRT-QMMMGPOBSA-N		L-phenylalanine	['L-phenylalanine']	True	LASER	L-phenylalanine
L-methionine	InChI=1S/C5H11NO2S/c1-9-3-2-4(6)5(7)8/h4H,2-3,6H2,1H3,(H,7,8)/t4-/m0/s1	FFEARJCKVFRZRR-BYPYZUCNSA-N		L-methionine	['L-methionine']	True	LASER	L-methionine
L-lysine	InChI=1S/C6H14N2O2/c7-4-2-1-3-5(8)6(9)10/h5H,1-4,7-8H2,(H,9,10)/p+1/t5-/m0/s1	KDXKERNSBIXSRK-YFKPBYRVSA-O		L-lysine	['L-lysine']	True	LASER	L-lysine
L-glutamine	InChI=1S/C5H10N2O3/c6-3(5(9)10)1-2-4(7)8/h3H,1-2,6H2,(H2,7,8)(H,9,10)/t3-/m0/s1	ZDXPYRJPNDTMRX-VKHMYHEASA-N		L-glutamine	['L-glutamine']	True	LASER	L-glutamine
L-dopa	InChI=1S/C9H11NO4/c10-6(9(13)14)3-5-1-2-7(11)8(12)4-5/h1-2,4,6,11-12H,3,10H2,(H,13,14)/t6-/m0/s1	WTDRDQBEARUVNC-LURJTMIESA-N		L-dopa	['L-dopa']	False	LASER	L-dopa
L-dihomomethionine	InChI=1S/C7H15NO2S/c1-11-5-3-2-4-6(8)7(9)10/h6H,2-5,8H2,1H3,(H,9,10)/t6-/m0/s1	FBWIRBFZWNIGJC-LURJTMIESA-N		L-dihomomethionine	['L-dihomomethionine']	False	LASER	L-dihomomethionine
L-carnitine	InChI=1S/C7H15NO3/c1-8(2,3)5-6(9)4-7(10)11/h6,9H,4-5H2,1-3H3/t6-/m1/s1	PHIQHXFUZVPYII-ZCFIWIBFSA-N		L-carnitine	['L-carnitine']	True	LASER	L-carnitine
L-arginine	InChI=1S/C6H14N4O2/c7-4(5(11)12)2-1-3-10-6(8)9/h4H,1-3,7H2,(H,11,12)(H4,8,9,10)/p+1/t4-/m0/s1	ODKSFYDXXFIFQN-BYPYZUCNSA-O		L-arginine	['L-arginine']	True	LASER	l-arginine
L-alanyl-L-glutamine	InChI=1S/C8H15N3O4/c1-4(9)7(13)11-5(8(14)15)2-3-6(10)12/h4-5H,2-3,9H2,1H3,(H2,10,12)(H,11,13)(H,14,15)/t4-,5-/m0/s1	HJCMDXDYPOUFDY-WHFBIAKZSA-N		L-alanyl-L-glutamine	['L-alanyl-L-glutamine']	False	LASER	L-alanyl-L-glutamine
L-alanine	InChI=1S/C3H7NO2/c1-2(4)3(5)6/h2H,4H2,1H3,(H,5,6)/t2-/m0/s1	QNAYBMKLOCPYGJ-REOHCLBHSA-N		L-alanine	['L-alanine']	True	LASER	L-alanine
kaempferol 3-O-alpha-D-glucoside	InChI=1S/C21H20O11/c22-7-13-15(26)17(28)18(29)21(31-13)32-20-16(27)14-11(25)5-10(24)6-12(14)30-19(20)8-1-3-9(23)4-2-8/h1-6,13,15,17-18,21-26,28-29H,7H2/p-1/t13-,15-,17+,18-,21+/m1/s1	JPUKWEQWGBDDQB-QSOFNFLRSA-M		kaempferol_3-O-alpha-D-glucoside	['kaempferol 3-O-alpha-D-glucoside']	False	LASER	kaempferol_3-O-alpha-D-glucoside
itaconate	InChI=1S/C5H6O4/c1-3(5(8)9)2-4(6)7/h1-2H2,(H,6,7)(H,8,9)/p-2	LVHBHZANLOWSRM-UHFFFAOYSA-L		itaconate	['itaconate']	False	LASER	itaconate
isoprenyl alcohol	InChI=1S/C5H10O/c1-4-5(2,3)6/h4,6H,1H2,2-3H3	HNVRRHSXBLFLIG-UHFFFAOYSA-N		isoprenyl_alcohol	['isoprenyl alcohol']	False	LASER	isoprenyl_alcohol
ISOPRENOL	InChI=1S/C5H10O/c1-5(2)3-4-6/h6H,1,3-4H2,2H3	CPJRRXSHAYUTGL-UHFFFAOYSA-N		ISOPRENOL	['ISOPRENOL']	False	LASER	ISOPRENOL
isoprene	InChI=1S/C5H8/c1-4-5(2)3/h4H,1-2H2,3H3	RRHGJUQNOFWUDK-UHFFFAOYSA-N		isoprene	['isoprene']	False	LASER	isoprene
isobutanol	InChI=1S/C4H10O/c1-4(2)3-5/h4-5H,3H2,1-2H3	ZXEKIIBDNHEJCQ-UHFFFAOYSA-N		isobutanol	['isobutanol']	False	LASER	isobutanol
Indigoidine	InChI=1S/C10H8N4O4/c11-5-1-3(7(15)13-9(5)17)4-2-6(12)10(18)14-8(4)16/h1-2,11H,12H2,(H,13,15,17)(H2,14,16,18)	YCZATMZTIWSFLZ-UHFFFAOYSA-N		Indigoidine	['Indigoidine']	False	LASER	Indigoidine
<I>myo</I>-inositol	InChI=1S/C6H12O6/c7-1-2(8)4(10)6(12)5(11)3(1)9/h1-12H/t1-,2-,3-,4+,5-,6-	CDAISMWEOUEBRE-GPIVLXJGSA-N		ImyoI-inositol	['<I>myo</I>-inositol']	True	LASER	ImyoI-inositol
hydroxyacetone	InChI=1S/C3H6O2/c1-3(5)2-4/h4H,2H2,1H3	XLSMFKSTNGKWQX-UHFFFAOYSA-N		hydroxyacetone	['hydroxyacetone']	True	LASER	hydroxyacetone
homofuraneol	InChI=1S/C7H10O3/c1-3-5-7(9)6(8)4(2)10-5/h5,8H,3H2,1-2H3	GWCRPYGYVRXVLI-UHFFFAOYSA-N		homofuraneol	['homofuraneol']	False	LASER	homofuraneol
hexanoate	InChI=1S/C6H12O2/c1-2-3-4-5-6(7)8/h2-5H2,1H3,(H,7,8)/p-1	FUZZWVXGSFPDMH-UHFFFAOYSA-M		hexanoate	['hexanoate']	True	LASER	hexanoate
H2	InChI=1S/H2/h1H	UFHFLCQGNIYNRP-UHFFFAOYSA-N		H2	['H2']	True	LASER	H2
glycolate	InChI=1S/C2H4O3/c3-1-2(4)5/h3H,1H2,(H,4,5)/p-1	AEMRFAOFKBGASW-UHFFFAOYSA-M		glycolate	['glycolate']	True	LASER	glycolate
glycerone phosphate	InChI=1S/C3H7O6P/c4-1-3(5)2-9-10(6,7)8/h4H,1-2H2,(H2,6,7,8)/p-2	GNGACRATGGDKBX-UHFFFAOYSA-L		glycerone_phosphate	['glycerone phosphate']	True	LASER	glycerone_phosphate
glycerol	InChI=1S/C3H8O3/c4-1-3(6)2-5/h3-6H,1-2H2	PEDCQBHIVMGVHV-UHFFFAOYSA-N		glycerol	['glycerol']	True	LASER	glycerol
glutarate	InChI=1S/C5H8O4/c6-4(7)2-1-3-5(8)9/h1-3H2,(H,6,7)(H,8,9)/p-2	JFCQEDHGNNZCLN-UHFFFAOYSA-L		glutarate	['glutarate']	False	LASER	glutarate
geraniol	InChI=1S/C10H18O/c1-9(2)5-4-6-10(3)7-8-11/h5,7,11H,4,6,8H2,1-3H3/b10-7+	GLZPCOQZEFWAFX-JXMROGBWSA-N		geraniol	['geraniol']	False	LASER	geraniol
fumarate	InChI=1S/C4H4O4/c5-3(6)1-2-4(7)8/h1-2H,(H,5,6)(H,7,8)/p-2/b2-1+	VZCYOOQTPOCHFL-OWOJBTEDSA-L		fumarate	['fumarate']	True	LASER	fumarate
ferulate	InChI=1S/C10H10O4/c1-14-9-6-7(2-4-8(9)11)3-5-10(12)13/h2-6,11H,1H3,(H,12,13)/p-1/b5-3+	KSEBMYQBYZTDHS-HWKANZROSA-M		ferulate	['ferulate']	False	LASER	ferulate
ethylene glycol	InChI=1S/C2H6O2/c3-1-2-4/h3-4H,1-2H2	LYCAIKOWRPUZTN-UHFFFAOYSA-N		ethylene_glycol	['ethylene glycol']	False	LASER	ethylene_glycol
ethyl butyrate	InChI=1S/C6H12O2/c1-3-5-6(7)8-4-2/h3-5H2,1-2H3	OBNCKNCVKJNDBV-UHFFFAOYSA-N		ethyl_butyrate	['ethyl butyrate']	False	LASER	ethyl_butyrate
ethene	InChI=1S/C2H4/c1-2/h1-2H2	VGGSQFUCUMXWEO-UHFFFAOYSA-N		ethene	['ethene']	False	LASER	ethene
ethanol	InChI=1S/C2H6O/c1-2-3/h3H,2H2,1H3	LFQSCWFLJHTTHZ-UHFFFAOYSA-N		ethanol	['ethanol']	True	LASER	ethanol
erythro-glycerol 3-phosphate	InChI=1S/C3H9O6P/c4-1-3(5)2-9-10(6,7)8/h3-5H,1-2H2,(H2,6,7,8)/p-2/t3-/m1/s1	AWUCVROLDVIAJX-GSVOUGTGSA-L		erythro-glycerol_3-phosphate	['erythro-glycerol 3-phosphate']	True	LASER	erythro-glycerol_3-phosphate
(E,E)-alpha-farnesene	InChI=1S/C15H24/c1-6-14(4)10-8-12-15(5)11-7-9-13(2)3/h6,9-10,12H,1,7-8,11H2,2-5H3/b14-10+,15-12+	CXENHBSYCFFKJS-VDQVFBMKSA-N		EE-alpha-farnesene	['(E,E)-alpha-farnesene']	False	LASER	EE-alpha-farnesene
(E)-alpha-bisabolene	InChI=1S/C15H24/c1-12(2)6-5-7-14(4)15-10-8-13(3)9-11-15/h6-8,15H,5,9-11H2,1-4H3/b14-7+	YHBUQBJHSRGZNF-VGOFMYFVSA-N		E-alpha-bisabolene	['(E)-alpha-bisabolene']	False	LASER	E-alpha-bisabolene
dihydroxyacetone	InChI=1S/C3H6O3/c4-1-3(6)2-5/h4-5H,1-2H2	RXKJFZQQPQGTFL-UHFFFAOYSA-N		dihydroxyacetone	['dihydroxyacetone']	True	LASER	dihydroxyacetone
deoxyviolacein	InChI=1S/C20H13N3O2/c24-19-13(18-12-6-2-4-8-16(12)22-20(18)25)9-17(23-19)14-10-21-15-7-3-1-5-11(14)15/h1-10,21H,(H,22,25)(H,23,24)/b18-13+	OJUJNNKCVPCATE-QGOAFFKASA-N		deoxyviolacein	['deoxyviolacein']	False	LASER	deoxyviolacein
D-xylonate	InChI=1S/C5H10O6/c6-1-2(7)3(8)4(9)5(10)11/h2-4,6-9H,1H2,(H,10,11)/p-1/t2-,3+,4-/m1/s1	QXKAIJAYHKCRRA-FLRLBIABSA-M		D-xylonate	['D-xylonate']	True	LASER	D-xylonate
D-galactonate	InChI=1S/C6H12O7/c7-1-2(8)3(9)4(10)5(11)6(12)13/h2-5,7-11H,1H2,(H,12,13)/p-1/t2-,3+,4+,5-/m1/s1	RGHNJXZEOKUKBD-MGCNEYSASA-M		D-galactonate	['D-galactonate']	True	LASER	D-galactonate
D-cycloserine	InChI=1S/C3H6N2O2/c4-2-1-7-5-3(2)6/h2H,1,4H2,(H,5,6)/p+1/t2-/m1/s1	DYDCUQKUCUHJBH-UWTATZPHSA-O		D-cycloserine	['D-cycloserine']	False	LASER	D-cycloserine
cyanocob(III)alamin	InChI=1S/C62H90N13O14P.CN.Co/c1-29-20-39-40(21-30(29)2)75(28-70-39)57-52(84)53(41(27-76)87-57)89-90(85,86)88-31(3)26-69-49(83)18-19-59(8)37(22-46(66)80)56-62(11)61(10,25-48(68)82)36(14-17-45(65)79)51(74-62)33(5)55-60(9,24-47(67)81)34(12-15-43(63)77)38(71-55)23-42-58(6,7)35(13-16-44(64)78)50(72-42)32(4)54(59)73-56;1-2;/h20-21,23,28,31,34-37,41,52-53,56-57,76,84H,12-19,22,24-27H2,1-11H3,(H15,63,64,…	RMRCNWBMXRMIRW-WZHZPDAFSA-L		cyanocobIIIalamin	['cyanocob(III)alamin']	True	LASER	cyanocobIIIalamin
cubebol	InChI=1S/C15H26O/c1-9(2)11-6-5-10(3)15-8-7-14(4,16)13(15)12(11)15/h9-13,16H,5-8H2,1-4H3/t10-,11+,12-,13+,14+,15-/m1/s1	KONGRWVLXLWGDV-BYGOPZEFSA-N		cubebol	['cubebol']	False	LASER	cubebol
cis,cis-muconate	InChI=1S/C6H6O4/c7-5(8)3-1-2-4-6(9)10/h1-4H,(H,7,8)(H,9,10)/p-2/b3-1-,4-2-	TXXHDPDFNKHHGW-CCAGOZQPSA-L		ciscis-muconate	['cis,cis-muconate']	False	LASER	ciscis-muconate
cis-abienol	InChI=1S/C20H34O/c1-7-15(2)9-10-17-19(5)13-8-12-18(3,4)16(19)11-14-20(17,6)21/h7,9,16-17,21H,1,8,10-14H2,2-6H3/b15-9+/t16-,17+,19-,20+/m0/s1	ZAZVCYBIABTSJR-ITALKTEQSA-N		cis-abienol	['cis-abienol']	False	LASER	cis-abienol
cinnamate	InChI=1S/C9H8O2/c10-9(11)7-6-8-4-2-1-3-5-8/h1-7H,(H,10,11)/p-1/b7-6+	WBYWAXJHAXSJNI-VOTSOKGWSA-M		cinnamate	['cinnamate']	False	LASER	cinnamate
CHONDROITIN	InChI=1S/C14H21NO11/c1-4(17)15-8-11(10(20)7(3-16)24-13(8)23)26-14-9(19)5(18)2-6(25-14)12(21)22/h2,5,7-11,13-14,16,18-20,23H,3H2,1H3,(H,15,17)(H,21,22)/t5-,7-,8+,9-,10+,11-,13-,14?/m1/s1	DLGJWSVWTWEWBJ-HGGSSLSASA-N		CHONDROITIN	['CHONDROITIN']	False	LASER	CHONDROITIN
(+)-catechin	InChI=1S/C15H14O6/c16-8-4-11(18)9-6-13(20)15(21-14(9)5-8)7-1-2-10(17)12(19)3-7/h1-5,13,15-20H,6H2/t13-,15+/m0/s1	PFTAWBLQPZVEMU-DZGCQCFKSA-N		catechin	['(+)-catechin']	False	LASER	catechin
cadaverine	InChI=1S/C5H14N2/c6-4-2-1-3-5-7/h1-7H2/p+2	VHRGRCVQAFMJIZ-UHFFFAOYSA-P		cadaverine	['cadaverine']	True	LASER	cadaverine
butanoate	InChI=1S/C4H8O2/c1-2-3-4(5)6/h2-3H2,1H3,(H,5,6)/p-1	FERIUCNNQQJTOY-UHFFFAOYSA-M		butanoate	['butanoate']	False	LASER	butanoate
butan-1-ol	InChI=1S/C4H10O/c1-2-3-4-5/h5H,2-4H2,1H3	LRHPLDYGYMQRHN-UHFFFAOYSA-N		butan-1-ol	['butan-1-ol']	False	LASER	butan-1-ol
(+)-amorpha-4,11-diene	InChI=1S/C15H24/c1-10(2)13-8-6-12(4)14-7-5-11(3)9-15(13)14/h9,12-15H,1,5-8H2,2-4H3/t12-,13+,14+,15-/m1/s1	HMTAHNDPLDKYJT-CBBWQLFWSA-N		amorpha-411-diene	['(+)-amorpha-4,11-diene']	False	LASER	amorpha-411-diene
(+)-alpha-santalene	InChI=1S/C15H24/c1-10(2)6-5-7-14(3)11-8-12-13(9-11)15(12,14)4/h6,11-13H,5,7-9H2,1-4H3	KWFJIXPIFLVMPM-UHFFFAOYSA-N		alpha-santalene	['(+)-alpha-santalene']	False	LASER	alpha-santalene
(+)-alpha-pinene	InChI=1S/C10H16/c1-7-4-5-8-6-9(7)10(8,2)3/h4,8-9H,5-6H2,1-3H3/t8-,9-/m1/s1	GRWFGVWFFZKLTI-RKDXNWHRSA-N		alpha-pinene	['(+)-alpha-pinene']	False	LASER	alpha-pinene
alpha-carotene	InChI=1S/C40H56/c1-31(19-13-21-33(3)25-27-37-35(5)23-15-29-39(37,7)8)17-11-12-18-32(2)20-14-22-34(4)26-28-38-36(6)24-16-30-40(38,9)10/h11-14,17-22,25-28H,15-16,23-24,29-30H2,1-10H3/b12-11+,19-13+,20-14+,27-25+,28-26+,31-17+,32-18+,33-21+,34-22+	OENHQHLEOONYIE-JLTXGRSLSA-N		alpha-carotene	['alpha-carotene']	False	LASER	alpha-carotene
alpha-amyrin	InChI=1S/C30H50O/c1-25(2)15-16-27(5)17-18-29(7)20(21(27)19-25)9-10-23-28(6)13-12-24(31)26(3,4)22(28)11-14-30(23,29)8/h9,21-24,31H,10-19H2,1-8H3/t21-,22-,23+,24-,27+,28-,29+,30+/m0/s1	JFSHUTJDVKUMTJ-QHPUVITPSA-N		alpha-amyrin	['alpha-amyrin']	False	LASER	alpha-amyrin
alpha-alanine	InChI=1S/C3H7NO2/c4-2-1-3(5)6/h1-2,4H2,(H,5,6)	UCMIRNVEIXFBKS-UHFFFAOYSA-N		alpha-alanine	['alpha-alanine']	True	LASER	alpha-alanine
all-trans-retinol	InChI=1S/C20H30O/c1-16(8-6-9-17(2)13-15-21)11-12-19-18(3)10-7-14-20(19,4)5/h6,8-9,11-13,21H,7,10,14-15H2,1-5H3/b9-6+,12-11+,16-8+,17-13+	FPIPGXGPPPQFEQ-OVSJKPMPSA-N		all-trans-retinol	['all-trans-retinol']	False	LASER	all-trans-retinol
all-trans-lycopene	InChI=1S/C40H56/c1-33(2)19-13-23-37(7)27-17-31-39(9)29-15-25-35(5)21-11-12-22-36(6)26-16-30-40(10)32-18-28-38(8)24-14-20-34(3)4/h11-12,15-22,25-32H,13-14,23-24H2,1-10H3/b12-11+,25-15+,26-16+,31-17+,32-18+,35-21+,36-22+,37-27+,38-28+,39-29+,40-30+	OAIJSZIZWZSQBC-GYZMGTAESA-N		all-trans-lycopene	['all-trans-lycopene']	False	LASER	all-trans-lycopene
adipate	InChI=1S/C6H10O4/c7-5(8)3-1-2-4-6(9)10/h1-4H2,(H,7,8)(H,9,10)/p-2	WNLRTRBMVRJNCN-UHFFFAOYSA-L		adipate	['adipate']	False	LASER	adipate
acetyl-CoA	InChI=1S/C23H38N7O17P3S/c1-12(31)51-7-6-25-14(32)4-5-26-21(35)18(34)23(2,3)9-44-50(41,42)47-49(39,40)43-8-13-17(46-48(36,37)38)16(33)22(45-13)30-11-29-15-19(24)27-10-28-20(15)30/h10-11,13,16-18,22,33-34H,4-9H2,1-3H3,(H,25,32)(H,26,35)(H,39,40)(H,41,42)(H2,24,27,28)(H2,36,37,38)/p-4/t13-,16-,17-,18+,22-/m1/s1	ZSLZBFCDCINBPY-ZSJPKINUSA-J		acetyl-CoA	['acetyl-CoA']	True	LASER	acetyl-CoA
acetone	InChI=1S/C3H6O/c1-3(2)4/h1-2H3	CSCPPACGZOOCGX-UHFFFAOYSA-N		acetone	['acetone']	False	LASER	acetone
acetate	InChI=1S/C2H4O2/c1-2(3)4/h1H3,(H,3,4)/p-1	QTBSBXVTEAMEQO-UHFFFAOYSA-M		acetate	['acetate']	True	LASER	acetate
acetaldehyde	InChI=1S/C2H4O/c1-2-3/h2H,1H3	IKHGUXGNUITLKF-UHFFFAOYSA-N		acetaldehyde	['acetaldehyde']	True	LASER	acetaldehyde
abieta-7,13-diene	InChI=1S/C20H32/c1-14(2)15-7-9-17-16(13-15)8-10-18-19(3,4)11-6-12-20(17,18)5/h8,13-14,17-18H,6-7,9-12H2,1-5H3/t17-,18-,20+/m0/s1	BBPXZLJCPUPNGH-CMKODMSKSA-N		abieta-713-diene	['abieta-7,13-diene']	False	LASER	abieta-713-diene
(6R)-L-erythro-5,6,7,8-tetrahydrobiopterin	InChI=1S/C9H15N5O3/c1-3(15)6(16)4-2-11-7-5(12-4)8(17)14-9(10)13-7/h3-4,6,12,15-16H,2H2,1H3,(H4,10,11,13,14,17)/t3-,4+,6-/m0/s1	FNKQXYHWGSIFBK-RPDRRWSUSA-N		6R-L-erythro-5678-tetrahydrobiopterin	['(6R)-L-erythro-5,6,7,8-tetrahydrobiopterin']	False	LASER	6R-L-erythro-5678-tetrahydrobiopterin
6-deoxyerythronolide B	InChI=1S/C21H38O6/c1-8-16-12(4)19(24)13(5)17(22)10(2)9-11(3)18(23)14(6)20(25)15(7)21(26)27-16/h10-16,18-20,23-25H,8-9H2,1-7H3/t10-,11+,12+,13+,14-,15-,16-,18+,19+,20+/m1/s1	HQZOLNNEQAKEHT-IBBGRPSASA-N		6-deoxyerythronolide_B	['6-deoxyerythronolide B']	False	LASER	6-deoxyerythronolide_B
5-hydroxyanthranilate	InChI=1S/C7H7NO3/c8-6-3-4(9)1-2-5(6)7(10)11/h1-3,9H,8H2,(H,10,11)/p-1	DPELYVFAULJYNX-UHFFFAOYSA-M		5-hydroxyanthranilate	['5-hydroxyanthranilate']	False	LASER	5-hydroxyanthranilate
5-hydroxy-L-tryptophan	InChI=1S/C11H12N2O3/c12-9(11(15)16)3-6-5-13-10-2-1-7(14)4-8(6)10/h1-2,4-5,9,13-14H,3,12H2,(H,15,16)/t9-/m0/s1	LDCYZAJDBXYCGN-VIFPVBQESA-N		5-hydroxy-L-tryptophan	['5-hydroxy-L-tryptophan']	False	LASER	5-hydroxy-L-tryptophan
5-aminopentanoate	InChI=1S/C5H11NO2/c6-4-2-1-3-5(7)8/h1-4,6H2,(H,7,8)	JJMDCOVWQOJGCB-UHFFFAOYSA-N		5-aminopentanoate	['5-aminopentanoate']	False	LASER	5-aminopentanoate
5-aminolevulinate	InChI=1S/C5H9NO3/c6-3-4(7)1-2-5(8)9/h1-3,6H2,(H,8,9)	ZGXJTSGNIOSYLO-UHFFFAOYSA-N		5-aminolevulinate	['5-aminolevulinate']	True	LASER	5-aminolevulinate
(4S)-limonene	InChI=1S/C10H16/c1-8(2)10-6-4-9(3)5-7-10/h4,10H,1,5-7H2,2-3H3/t10-/m1/s1	XMGQYMWWDOXHJM-SNVBAGLBSA-N		4S-limonene	['(4S)-limonene']	False	LASER	4S-limonene
(4R)-perillyl alcohol	InChI=1S/C10H16O/c1-8(2)10-5-3-9(7-11)4-6-10/h3,10-11H,1,4-7H2,2H3/t10-/m0/s1	NDTYTMIUWGWIMO-JTQLQIEISA-N		4R-perillyl_alcohol	['(4R)-perillyl alcohol']	False	LASER	4R-perillyl_alcohol
4-tyrosol	InChI=1S/C8H10O2/c9-6-5-7-1-3-8(10)4-2-7/h1-4,9-10H,5-6H2	YCCILVSKPBXVIP-UHFFFAOYSA-N		4-tyrosol	['4-tyrosol']	False	LASER	4-tyrosol
(4-hydroxyphenyl)acetate	InChI=1S/C8H8O3/c9-7-3-1-6(2-4-7)5-8(10)11/h1-4,9H,5H2,(H,10,11)/p-1	XQXPVVBIMDBYFF-UHFFFAOYSA-M		4-hydroxyphenylacetate	['(4-hydroxyphenyl)acetate']	False	LASER	4-hydroxyphenylacetate
4-hydroxycoumarin	InChI=1S/C9H6O3/c10-7-5-9(11)12-8-4-2-1-3-6(7)8/h1-5,10H	VXIXUWQIVKSKSA-UHFFFAOYSA-N		4-hydroxycoumarin	['4-hydroxycoumarin']	False	LASER	4-hydroxycoumarin
4-coumarate	InChI=1S/C9H8O3/c10-8-4-1-7(2-5-8)3-6-9(11)12/h1-6,10H,(H,11,12)/p-1/b6-3+	NGSWKAQJJWESNS-ZZXKWVIFSA-M		4-coumarate	['4-coumarate']	False	LASER	4-coumarate
4-aminobenzoate	InChI=1S/C7H7NO2/c8-6-3-1-5(2-4-6)7(9)10/h1-4H,8H2,(H,9,10)/p-1	ALYNCZNDIQEVRV-UHFFFAOYSA-M		4-aminobenzoate	['4-aminobenzoate']	True	LASER	4-aminobenzoate
(3R)-linalool	InChI=1S/C10H18O/c1-5-10(4,11)8-6-7-9(2)3/h5,7,11H,1,6,8H2,2-4H3/t10-/m0/s1	CDOSHBSSFJOMGT-JTQLQIEISA-N		3R-linalool	['(3R)-linalool']	False	LASER	3R-linalool
3-methylbutanol	InChI=1S/C5H12O/c1-5(2)3-4-6/h5-6H,3-4H2,1-2H3	PHTQWCKDNZKARW-UHFFFAOYSA-N		3-methylbutanol	['3-methylbutanol']	False	LASER	3-methylbutanol
3-hydroxytyrosol	InChI=1S/C8H10O3/c9-4-3-6-1-2-7(10)8(11)5-6/h1-2,5,9-11H,3-4H2	JUUBCHWRXWPFFH-UHFFFAOYSA-N		3-hydroxytyrosol	['3-hydroxytyrosol']	False	LASER	3-hydroxytyrosol
3-hydroxypropanoate	InChI=1S/C3H6O3/c4-2-1-3(5)6/h4H,1-2H2,(H,5,6)/p-1	ALRHLSYJTWAHJZ-UHFFFAOYSA-M		3-hydroxypropanoate	['3-hydroxypropanoate']	True	LASER	3-hydroxypropanoate
3-hydroxypentanoate	InChI=1S/C5H10O3/c1-2-4(6)3-5(7)8/h4,6H,2-3H2,1H3,(H,7,8)/p-1	REKYPYSUBKSCAT-UHFFFAOYSA-M		3-hydroxypentanoate	['3-hydroxypentanoate']	False	LASER	3-hydroxypentanoate
(+/-)-3-HYDROXY-GAMMA-BUTYROLACTONE	InChI=1S/C4H6O3/c5-3-1-4(6)7-2-3/h3,5H,1-2H2	FUDDLSHBRSNCBV-UHFFFAOYSA-N		3-HYDROXY-GAMMA-BUTYROLACTONE	['(+/-)-3-HYDROXY-GAMMA-BUTYROLACTONE']	False	LASER	3-HYDROXY-GAMMA-BUTYROLACTONE
3-beta-hydroxy-manoyl oxide	InChI=1S/C20H34O2/c1-7-18(4)11-8-15-19(5)12-10-16(21)17(2,3)14(19)9-13-20(15,6)22-18/h7,14-16,21H,1,8-13H2,2-6H3/t14?,15-,16+,18?,19+,20-/m1/s1	JJZSRKRSWWPWCJ-UERHCZSMSA-N		3-beta-hydroxy-manoyl_oxide	['3-beta-hydroxy-manoyl oxide']	False	LASER	3-beta-hydroxy-manoyl_oxide
3-beta-hydroxy-manool	InChI=1S/C20H34O2/c1-7-19(5,22)11-9-15-8-10-18(3,4)17-12-16(21)14(2)13-20(15,17)6/h7,15-17,21-22H,1-2,8-13H2,3-6H3/t15-,16-,17?,19?,20+/m1/s1	PHBWMJAQSYRNTB-NDDLJLEUSA-N		3-beta-hydroxy-manool	['3-beta-hydroxy-manool']	False	LASER	3-beta-hydroxy-manool
(2S)-pinocembrin	InChI=1S/C15H12O4/c16-10-6-11(17)15-12(18)8-13(19-14(15)7-10)9-4-2-1-3-5-9/h1-7,13,16-17H,8H2/p-1/t13-/m0/s1	URFCJEUYXNAHFI-ZDUSSCGKSA-M		2S-pinocembrin	['(2S)-pinocembrin']	False	LASER	2S-pinocembrin
(2S)-naringenin	InChI=1S/C15H12O5/c16-9-3-1-8(2-4-9)13-7-12(19)15-11(18)5-10(17)6-14(15)20-13/h1-6,13,16-18H,7H2/t13-/m0/s1	FTVWIRXFELQLPI-ZDUSSCGKSA-N		2S-naringenin	['(2S)-naringenin']	False	LASER	2S-naringenin
(2S)-eriodictyol	InChI=1S/C15H12O6/c16-8-4-11(19)15-12(20)6-13(21-14(15)5-8)7-1-2-9(17)10(18)3-7/h1-5,13,16-19H,6H2/p-1/t13-/m0/s1	SBHXYTNGIZCORC-ZDUSSCGKSA-M		2S-eriodictyol	['(2S)-eriodictyol']	False	LASER	2S-eriodictyol
(2R)-naringenin	InChI=1S/C15H12O5/c16-9-3-1-8(2-4-9)13-7-12(19)15-11(18)5-10(17)6-14(15)20-13/h1-6,13,16-18H,7H2/t13-/m1/s1	FTVWIRXFELQLPI-CYBMUJFWSA-N		2R-naringenin	['(2R)-naringenin']	False	LASER	2R-naringenin
(20S)-protopanaxadiol	InChI=1S/C30H52O3/c1-19(2)10-9-14-30(8,33)20-11-16-29(7)25(20)21(31)18-23-27(5)15-13-24(32)26(3,4)22(27)12-17-28(23,29)6/h10,20-25,31-33H,9,11-18H2,1-8H3/t20-,21+,22-,23+,24-,25-,27-,28+,29+,30-/m0/s1	PYXFVCFISTUSOO-HKUCOEKDSA-N		20S-protopanaxadiol	['(20S)-protopanaxadiol']	False	LASER	20S-protopanaxadiol
2-pyrone-4,6-dicarboxylate	InChI=1S/C7H4O6/c8-5-2-3(6(9)10)1-4(13-5)7(11)12/h1-2H,(H,9,10)(H,11,12)/p-2	VRMXCPVFSJVVCA-UHFFFAOYSA-L		2-pyrone-46-dicarboxylate	['2-pyrone-4,6-dicarboxylate']	False	LASER	2-pyrone-46-dicarboxylate
2-phenylethanol	InChI=1S/C8H10O/c9-7-6-8-4-2-1-3-5-8/h1-5,9H,6-7H2	WRMNZCZEMHIOCP-UHFFFAOYSA-N		2-phenylethanol	['2-phenylethanol']	False	LASER	2-phenylethanol
2-methylbutanol	InChI=1S/C5H12O/c1-3-5(2)4-6/h5-6H,3-4H2,1-2H3	QPRQEDXDYOZYLA-UHFFFAOYSA-N		2-methylbutanol	['2-methylbutanol']	False	LASER	2-methylbutanol
2'-deoxycytidine	InChI=1S/C9H13N3O4/c10-7-1-2-12(9(15)11-7)8-3-5(14)6(4-13)16-8/h1-2,5-6,8,13-14H,3-4H2,(H2,10,11,15)/t5-,6+,8+/m0/s1	CKTSBUTUHBMZGZ-SHYZEUOFSA-N		2-deoxycytidine	["2'-deoxycytidine"]	True	LASER	2-deoxycytidine
1,4-butanediol	InChI=1S/C4H10O2/c5-3-1-2-4-6/h5-6H,1-4H2	WERYXYBDKMZEQL-UHFFFAOYSA-N		14-butanediol	['1,4-butanediol']	False	LASER	14-butanediol
1,3-propanediol	InChI=1S/C3H8O2/c4-2-1-3-5/h4-5H,1-3H2	YPFDHNVEDLHUCE-UHFFFAOYSA-N		13-propanediol	['1,3-propanediol']	False	LASER	13-propanediol
1,2,4-butanetriol	InChI=1S/C4H10O3/c5-2-1-4(7)3-6/h4-7H,1-3H2	ARXKVVRQIIOZGF-UHFFFAOYSA-N		124-butanetriol	['1,2,4-butanetriol']	False	LASER	124-butanetriol
1-hexanol	InChI=1S/C6H14O/c1-2-3-4-5-6-7/h7H,2-6H2,1H3	ZSIAUFGUXNUGDI-UHFFFAOYSA-N		1-hexanol	['1-hexanol']	False	LASER	1-hexanol
1-hexadecanol	InChI=1S/C16H34O/c1-2-3-4-5-6-7-8-9-10-11-12-13-14-15-16-17/h17H,2-16H2,1H3	BXWNKGSJHAJOGX-UHFFFAOYSA-N		1-hexadecanol	['1-hexadecanol']	False	LASER	1-hexadecanol
Zeaxanthin	InChI=1S/C40H56O2/c1-29(17-13-19-31(3)21-23-37-33(5)25-35(41)27-39(37,7)8)15-11-12-16-30(2)18-14-20-32(4)22-24-38-34(6)26-36(42)28-40(38,9)10/h11-24,35-36,41-42H,25-28H2,1-10H3/b12-11+,17-13+,18-14+,23-21+,24-22+,29-15+,30-16+,31-19+,32-20+/t35-,36-/m1/s1	JKQXZKUSFCKOGQ-QAYBQHTQSA-N		Zeaxanthin	['Zeaxanthin']	False	MBE_LEGACY	Zeaxanthin
Vitamin B9	InChI=1S/C19H19N7O6/c20-19-25-15-14(17(30)26-19)23-11(8-22-15)7-21-10-3-1-9(2-4-10)16(29)24-12(18(31)32)5-6-13(27)28/h1-4,8,12,21H,5-7H2,(H,24,29)(H,27,28)(H,31,32)(H3,20,22,25,26,30)/t12-/m0/s1	OVBPIULPVIDEAO-LBPRGKRZSA-N		Vitamin_B9	['Vitamin B9']	False	MBE_LEGACY	Vitamin_B9
triacetic acid lactone	InChI=1S/C6H6O3/c1-4-2-5(7)3-6(8)9-4/h2-3,7H,1H3	NSYSSMYQPLSPOD-UHFFFAOYSA-N		triacetic_acid_lactone	['triacetic acid lactone']	False	MBE_LEGACY	triacetic_acid_lactone
theophylline	InChI=1S/C7H8N4O2/c1-10-5-4(8-3-9-5)6(12)11(2)7(10)13/h3H,1-2H3,(H,8,9)	ZFXYFBGIUFBOJW-UHFFFAOYSA-N		theophylline	['theophylline']	False	MBE_LEGACY	theophylline
thailanstatin A	InChI=1S/C28H41NO9/c1-16(7-10-24-27(34)28(15-35-28)14-21(38-24)13-26(32)33)6-9-23-17(2)12-22(19(4)37-23)29-25(31)11-8-18(3)36-20(5)30/h6-8,10-11,17-19,21-24,27,34H,9,12-15H2,1-5H3,(H,29,31)(H,32,33)	GJKQDOMCDFJANR-UHFFFAOYSA-N		thailanstatin_A	['thailanstatin A']	False	MBE_LEGACY	thailanstatin_A
Succinic acid	InChI=1S/C4H6O4/c5-3(6)1-2-4(7)8/h1-2H2,(H,5,6)(H,7,8)	KDYFGRWQOYBRFD-UHFFFAOYSA-N		Succinic_acid	['Succinic acid']	True	MBE_LEGACY	Succinic_acid
Shikimic acid	InChI=1S/C7H10O5/c8-4-1-3(7(11)12)2-5(9)6(4)10/h1,4-6,8-10H,2H2,(H,11,12)/t4-,5-,6-/m1/s1	JXOHGGNKMLTUBP-HSUXUTPPSA-N		Shikimic_acid	['Shikimic acid']	True	MBE_LEGACY	Shikimic_acid
salicylate	InChI=1S/C7H6O3/c8-6-4-2-1-3-5(6)7(9)10/h1-4,8H,(H,9,10)	YGSDEFSMJLZEOE-UHFFFAOYSA-N		salicylate	['salicylate']	False	MBE_LEGACY	salicylate
resveratrol	InChI=1S/C14H12O3/c15-12-5-3-10(4-6-12)1-2-11-7-13(16)9-14(17)8-11/h1-9,15-17H	LUKBXSAWLPMMSZ-UHFFFAOYSA-N		resveratrol	['resveratrol']	False	MBE_LEGACY	resveratrol
piceatannol	InChI=1S/C14H12O4/c15-11-5-10(6-12(16)8-11)2-1-9-3-4-13(17)14(18)7-9/h1-8,15-18H/b2-1+	CDRPUGZCRXZLFL-OWOJBTEDSA-N		piceatannol	['piceatannol']	False	MBE_LEGACY	piceatannol
pentane	InChI=1S/C5H12/c1-3-5-4-2/h3-5H2,1-2H3	OFBQJSOFQDEBGM-UHFFFAOYSA-N		pentane	['pentane']	False	MBE_LEGACY	pentane
para-aminobenzoate	InChI=1S/C7H7NO2/c8-6-3-1-5(2-4-6)7(9)10/h1-4H,8H2,(H,9,10)	ALYNCZNDIQEVRV-UHFFFAOYSA-N		para-aminobenzoate	['para-aminobenzoate']	True	MBE_LEGACY	para-aminobenzoate
octanoic acid	InChI=1S/C8H16O2/c1-2-3-4-5-6-7-8(9)10/h2-7H2,1H3,(H,9,10)	WWZKQHOCKIZLMA-UHFFFAOYSA-N		octanoic_acid	['octanoic acid']	True	MBE_LEGACY	octanoic_acid
nonane	InChI=1S/C9H20/c1-3-5-7-9-8-6-4-2/h3-9H2,1-2H3	BKIMMITUMNQMOS-UHFFFAOYSA-N		nonane	['nonane']	False	MBE_LEGACY	nonane
natamycin	InChI=1S/C33H47NO13/c1-18-10-8-6-4-3-5-7-9-11-21(45-32-30(39)28(34)29(38)19(2)44-32)15-25-27(31(40)41)22(36)17-33(42,47-25)16-20(35)14-24-23(46-24)12-13-26(37)43-18/h3-9,11-13,18-25,27-30,32,35-36,38-39,42H,10,14-17,34H2,1-2H3,(H,40,41)	NCXMLFZGDNKEPB-UHFFFAOYSA-N		natamycin	['natamycin']	False	MBE_LEGACY	natamycin
naringenin	InChI=1S/C15H12O5/c16-9-3-1-8(2-4-9)13-7-12(19)15-11(18)5-10(17)6-14(15)20-13/h1-6,13,16-18H,7H2	FTVWIRXFELQLPI-UHFFFAOYSA-N		naringenin	['naringenin']	False	MBE_LEGACY	naringenin
n-6 docosapentaenoic acid	InChI=1S/C22H34O2/c1-2-3-4-5-6-7-8-9-10-11-12-13-14-15-16-17-18-19-20-21-22(23)24/h6-7,9-10,12-13,15-16,18-19H,2-5,8,11,14,17,20-21H2,1H3,(H,23,24)/p-1/b7-6-,10-9-,13-12-,16-15-,19-18-	AVKOENOBFIYBSA-WMPRHZDHSA-M		n-6_docosapentaenoic_acid	['n-6 docosapentaenoic acid']	False	MBE_LEGACY	n-6_docosapentaenoic_acid
lactyl-CoA	InChI=1S/C24H40N7O18P3S/c1-12(32)23(37)53-7-6-26-14(33)4-5-27-21(36)18(35)24(2,3)9-46-52(43,44)49-51(41,42)45-8-13-17(48-50(38,39)40)16(34)22(47-13)31-11-30-15-19(25)28-10-29-20(15)31/h10-13,16-18,22,32,34-35H,4-9H2,1-3H3,(H,26,33)(H,27,36)(H,41,42)(H,43,44)(H2,25,28,29)(H2,38,39,40)/t12?,13-,16-,17-,18+,22-/m1/s1	VIWKEBOLLIEAIL-FBMOWMAESA-N		lactyl-CoA	['lactyl-CoA']	False	MBE_LEGACY	lactyl-CoA
lactic acid	InChI=1S/C3H6O3/c1-2(4)3(5)6/h2,4H,1H3,(H,5,6)	JVTAAEKCZFNVCJ-UHFFFAOYSA-N		lactic_acid	['lactic acid']	True	MBE_LEGACY	lactic_acid
isopentenol	InChI=1S/C5H10O/c1-5(2)3-4-6/h3-6H,1-2H3	QVDTXNVYSHVCGW-UHFFFAOYSA-N		isopentenol	['isopentenol']	False	MBE_LEGACY	isopentenol
heptane	InChI=1S/C7H16/c1-3-5-7-6-4-2/h3-7H2,1-2H3	IMNFDUFMRHMDMM-UHFFFAOYSA-N		heptane	['heptane']	False	MBE_LEGACY	heptane
heparan sulfate	InChI=1S/C14H24NO21S3/c1-29-9-7(17)10(35-38(23,24)25)14(34-11(9)12(18)19)33-8-4(3-31-37(20,21)22)32-13(30-2)5(6(8)16)15-36-39(26,27)28/h4-11,13-15,17H,3H2,1-2H3,(H,18,19)(H,20,21,22)(H,23,24,25)(H,26,27,28)/q-1/p-1/t4-,5-,6-,7+,8-,9+,10-,11-,13+,14+/m0/s1	WKPUACLQLIIVJJ-RHKLHVFKSA-M		heparan_sulfate	['heparan sulfate']	False	MBE_LEGACY	heparan_sulfate
glycolyl-CoA	InChI=1S/C23H38N7O18P3S/c1-23(2,18(35)21(36)26-4-3-13(32)25-5-6-52-14(33)7-31)9-45-51(42,43)48-50(40,41)44-8-12-17(47-49(37,38)39)16(34)22(46-12)30-11-29-15-19(24)27-10-28-20(15)30/h10-12,16-18,22,31,34-35H,3-9H2,1-2H3,(H,25,32)(H,26,36)(H,40,41)(H,42,43)(H2,24,27,28)(H2,37,38,39)/t12-,16-,17-,18?,22-/m1/s1	KLHKNYVUTZICKN-FKZMWLMOSA-N		glycolyl-CoA	['glycolyl-CoA']	False	MBE_LEGACY	glycolyl-CoA
Gastrodin	InChI=1S/C13H18O7/c14-5-7-1-3-8(4-2-7)19-13-12(18)11(17)10(16)9(6-15)20-13/h1-4,9-18H,5-6H2/t9-,10-,11+,12-,13-/m1/s1	PUQSUZTXKPLAPR-UJPOAAIJSA-N		Gastrodin	['Gastrodin']	False	MBE_LEGACY	Gastrodin
eriodictyol	InChI=1S/C15H12O6/c16-8-4-11(19)15-12(20)6-13(21-14(15)5-8)7-1-2-9(17)10(18)3-7/h1-5,13,16-19H,6H2/t13-/m0/s1	SBHXYTNGIZCORC-ZDUSSCGKSA-N		eriodictyol	['eriodictyol']	False	MBE_LEGACY	eriodictyol
ectoine	InChI=1S/C6H10N2O2/c1-4-7-3-2-5(8-4)6(9)10/h5H,2-3H2,1H3,(H,7,8)(H,9,10)/t5-/m0/s1	WQXNXVUDBPYKBA-YFKPBYRVSA-N		ectoine	['ectoine']	False	MBE_LEGACY	ectoine
docosahexaenoic acid	InChI=1S/C22H32O2/c1-2-3-4-5-6-7-8-9-10-11-12-13-14-15-16-17-18-19-20-21-22(23)24/h3-4,6-7,9-10,12-13,15-16,18-19H,2,5,8,11,14,17,20-21H2,1H3,(H,23,24)/b4-3-,7-6-,10-9-,13-12-,16-15-,19-18-	MBMBGCFOFBJSGT-KUBAVDMBSA-N		docosahexaenoic_acid	['docosahexaenoic acid']	False	MBE_LEGACY	docosahexaenoic_acid
dihomo-methionine	InChI=1S/C7H15NO2S/c1-11-5-3-2-4-6(8)7(9)10/h6H,2-5,8H2,1H3,(H,9,10)	FBWIRBFZWNIGJC-UHFFFAOYSA-N		dihomo-methionine	['dihomo-methionine']	False	MBE_LEGACY	dihomo-methionine
crotonic acid	InChI=1S/C4H6O2/c1-2-3-4(5)6/h2-3H,1H3,(H,5,6)/b3-2+	LDHQCZJRKDOVOX-NSCUHMNNSA-N		crotonic_acid	['crotonic acid']	False	MBE_LEGACY	crotonic_acid
caffeine	InChI=1S/C8H10N4O2/c1-10-4-9-6-5(10)7(13)12(3)8(14)11(6)2/h4H,1-3H3	RYYVLZVUVIJVGH-UHFFFAOYSA-N		caffeine	['caffeine']	False	MBE_LEGACY	caffeine
butane	InChI=1S/C4H10/c1-3-4-2/h3-4H2,1-2H3	IJDNQMDRQITEOD-UHFFFAOYSA-N		butane	['butane']	False	MBE_LEGACY	butane
Artemisinin	InChI=1S/C15H22O5/c1-8-4-5-11-9(2)12(16)17-13-15(11)10(8)6-7-14(3,18-13)19-20-15/h8-11,13H,4-7H2,1-3H3	BLUAFEHZUWYNDE-UHFFFAOYSA-N		Artemisinin	['Artemisinin']	False	MBE_LEGACY	Artemisinin
4-hydroxybutyric	InChI=1S/C4H8O3/c5-3-1-2-4(6)7/h5H,1-3H2,(H,6,7)	SJZRECIVHVDYJC-UHFFFAOYSA-N		4-hydroxybutyric	['4-hydroxybutyric']	False	MBE_LEGACY	4-hydroxybutyric
3-Phenylpropionic acid	InChI=1S/C9H10O2/c10-9(11)7-6-8-4-2-1-3-5-8/h1-5H,6-7H2,(H,10,11)	XMIIGOLPHOKFCH-UHFFFAOYSA-N		3-Phenylpropionic_acid	['3-Phenylpropionic acid']	True	MBE_LEGACY	3-Phenylpropionic_acid
3-methylxanthine	InChI=1S/C6H6N4O2/c1-10-4-3(7-2-8-4)5(11)9-6(10)12/h2H,1H3,(H,7,8)(H,9,11,12)	GMSNIKWWOQHZGF-UHFFFAOYSA-N		3-methylxanthine	['3-methylxanthine']	False	MBE_LEGACY	3-methylxanthine
3-hydroxypropionic acid	InChI=1S/C3H6O3/c4-2-1-3(5)6/h4H,1-2H2,(H,5,6)	ALRHLSYJTWAHJZ-UHFFFAOYSA-N		3-hydroxypropionic_acid	['3-hydroxypropionic acid']	True	MBE_LEGACY	3-hydroxypropionic_acid
3-hydroxybutyryl-CoA	InChI=1S/C25H42N7O18P3S/c1-13(33)8-16(35)54-7-6-27-15(34)4-5-28-23(38)20(37)25(2,3)10-47-53(44,45)50-52(42,43)46-9-14-19(49-51(39,40)41)18(36)24(48-14)32-12-31-17-21(26)29-11-30-22(17)32/h11-14,18-20,24,33,36-37H,4-10H2,1-3H3,(H,27,34)(H,28,38)(H,42,43)(H,44,45)(H2,26,29,30)(H2,39,40,41)	QHHKKMYHDBRONY-UHFFFAOYSA-N		3-hydroxybutyryl-CoA	['3-hydroxybutyryl-CoA']	True	MBE_LEGACY	3-hydroxybutyryl-CoA
3-hydroxybutanone	InChI=1S/C4H8O2/c1-3(5)4(2)6/h3,5H,1-2H3	ROWKJAVDOGWPAT-UHFFFAOYSA-N		3-hydroxybutanone	['3-hydroxybutanone']	False	MBE_LEGACY	3-hydroxybutanone
3-(4-hydroxyphenyl) propionic acid	InChI=1S/C9H10O3/c10-8-4-1-7(2-5-8)3-6-9(11)12/h1-2,4-5,10H,3,6H2,(H,11,12)	NMHMNPHRMNGLLB-UHFFFAOYSA-N		3-4-hydroxyphenyl_propionic_acid	['3-(4-hydroxyphenyl) propionic acid']	False	MBE_LEGACY	3-4-hydroxyphenyl_propionic_acid
2,3 Butanediol	InChI=1S/C4H10O2/c1-3(5)4(2)6/h3-6H,1-2H3	OWBTYPJTUOEWEK-UHFFFAOYSA-N		23_Butanediol	['2,3 Butanediol', '2,3-butanediol']	False	MBE_LEGACY	23_Butanediol
2-octenoic acid	InChI=1S/C8H14O2/c1-2-3-4-5-6-7-8(9)10/h6-7H,2-5H2,1H3,(H,9,10)	CWMPPVPFLSZGCY-UHFFFAOYSA-N		2-octenoic_acid	['2-octenoic acid']	False	MBE_LEGACY	2-octenoic_acid
2-hydroxybiphenyl	InChI=1S/C12H10O/c13-12-9-5-4-8-11(12)10-6-2-1-3-7-10/h1-9,13H	LLEMOWNGBBNAJR-UHFFFAOYSA-N		2-hydroxybiphenyl	['2-hydroxybiphenyl']	False	MBE_LEGACY	2-hydroxybiphenyl
2-hexenoic acid	InChI=1S/C6H10O2/c1-2-3-4-5-6(7)8/h4-5H,2-3H2,1H3,(H,7,8)	NIONDZDPPYHYKY-UHFFFAOYSA-N		2-hexenoic_acid	['2-hexenoic acid']	False	MBE_LEGACY	2-hexenoic_acid
2-decenoic acid	InChI=1S/C10H18O2/c1-2-3-4-5-6-7-8-9-10(11)12/h8-9H,2-7H2,1H3,(H,11,12)/b9-8+	WXBXVVIUZANZAU-CMDGGOBGSA-N		2-decenoic_acid	['2-decenoic acid']	False	MBE_LEGACY	2-decenoic_acid
1,2-propanediol	InChI=1S/C3H8O2/c1-3(5)2-4/h3-5H,2H2,1H3	DNIAPMSPPWPWGF-UHFFFAOYSA-N		12-propanediol	['1,2-propanediol']	True	MBE_LEGACY	12-propanediol
1,2-butanediol	InChI=1S/C4H10O2/c1-2-4(6)3-5/h4-6H,2-3H2,1H3	BMRWNKZVCUKKSR-UHFFFAOYSA-N		12-butanediol	['1,2-butanediol']	False	MBE_LEGACY	12-butanediol
12-aminododecanoic acid methyl ester	InChI=1S/C13H27NO2/c1-16-13(15)11-9-7-5-3-2-4-6-8-10-12-14/h2-12,14H2,1H3	NDBSIOZEOQUDBF-UHFFFAOYSA-N		12-aminododecanoic_acid_methyl_ester	['12-aminododecanoic acid methyl ester']	False	MBE_LEGACY	12-aminododecanoic_acid_methyl_ester
1-octadecanol	InChI=1S/C18H38O/c1-2-3-4-5-6-7-8-9-10-11-12-13-14-15-16-17-18-19/h19H,2-18H2,1H3	GLDOVTGHNKAZLK-UHFFFAOYSA-N		1-octadecanol	['1-octadecanol']	False	MBE_LEGACY	1-octadecanol
1-deoxy-D-xylulose 5-phosphate	InChI=1S/C5H11O7P/c1-3(6)5(8)4(7)2-12-13(9,10)11/h4-5,7-8H,2H2,1H3,(H2,9,10,11)/t4-,5-/m1/s1	AJPADPZSRRUGHI-RFZPGFLSSA-N		1-deoxy-D-xylulose_5-phosphate	['1-deoxy-D-xylulose 5-phosphate']	True	MBE_LEGACY	1-deoxy-D-xylulose_5-phosphate
1-decanol	InChI=1S/C10H22O/c1-2-3-4-5-6-7-8-9-10-11/h11H,2-10H2,1H3	MWKFXSUHUHTGQN-UHFFFAOYSA-N		1-decanol	['1-decanol']	False	MBE_LEGACY	1-decanol
