## Supplementary material for "Reinforcement Learning for Bio-Retrosynthesis": Targets and supplements for experimentally described pathways

compound	supplement	InChI	found_supplement	found_pathways	DOI
trans-resveratrol	p-coumaric acid	InChI=1S/C9H8O3/c10-8-4-1-7(2-5-8)3-6-9(11)12/h1-6,10H,(H,11,12)/b6-3+	True	True	10.1016/S1567-1356(03)00157-0
stearidonate	linolenic acid	InChI=1S/C18H30O2/c1-2-3-4-5-6-7-8-9-10-11-12-13-14-15-16-17-18(19)20/h3-4,6-7,9-10H,2,5,8,11-17H2,1H3,(H,19,20)/b4-3-,7-6-,10-9-	False	False	10.1271/bbb.90082
QUERCETIN_3-O-XYLOSIDE	quercetin	InChI=1S/C15H10O7/c16-7-4-10(19)12-11(5-7)22-15(14(21)13(12)20)6-1-2-8(17)9(18)3-6/h1-5,16-19,21H	False	False	10.1128/AEM.03797-13
morphine	thebaine	InChI=1S/C19H21NO3/c1-20-9-8-19-12-5-7-15(22-3)18(19)23-17-14(21-2)6-4-11(16(17)19)10-13(12)20/h4-7,13,18H,8-10H2,1-3H3/t13-,18+,19+/m1/s1	True	False	10.1038/nchembio.1613
catechin	eriodictyol	InChI=1S/C15H12O6/c16-8-4-11(19)15-12(20)6-13(21-14(15)5-8)7-1-2-9(17)10(18)3-7/h1-5,13,16-19H,6H2/t13-/m0/s1	True	False	10.1016/j.ymben.2014.12.002
butan-1-ol	butyrate	InChI=1S/C4H8O2/c1-2-3-4(5)6/h2-3H2,1H3,(H,5,6)	False	True	10.1016/j.ymben.2014.11.001
TPA	xylene	InChI=1S/3C8H10/c1-7-3-5-8(2)6-4-7;1-7-4-3-5-8(2)6-7;1-7-5-3-4-6-8(7)2/h3*3-6H,1-2H3	True	True	https://patents.google.com/patent/US6187569B1/en
TPA	P-toluic acid	InChI=1S/C8H8O2/c1-6-2-4-7(5-3-6)8(9)10/h2-5H,1H3,(H,9,10)	True	True	A method for producing terephthalic acid by Comamonas testosteroni DSM6577
